# A high-quality chromosome-level genome of an undescribed *Meretrix* species using Nanopore and Hi-C technologies

**DOI:** 10.1101/2025.04.01.646383

**Authors:** Che-Chun Chen, Te-Hua Hsu, Hsin-Yun Lu, Sen-Lin Tang, Ying-Ning Ho

**Affiliations:** Biodiversity Research Center, Academia Sinica, Taipei, Taiwan; Taiwan Oceans Genome Center, National Taiwan Ocean University, Keelung, Taiwan; Department of Aquaculture, National Taiwan Ocean University, Keelung, Taiwan; Institute of Marine Biology, National Taiwan Ocean University, Keelung, Taiwan; Center of Excellence for the Oceans, National Taiwan Ocean University, Keelung, Taiwan

**Author notes:** Correspondence: Ying-Ning Ho.

## Abstract

*Meretrix* is a commercially valuable bivalve genus in Asia, but only one reference genome has hindered comprehensive genetic studies and germplasm resource evaluation. In this study, we present three reference genomes of *Meretrix* species: *Meretrix* sp. MF1, *Meretrix* sp. MT1, and *Meretrix lamarckii* JML1. *Meretrix* sp. MF1 was assembled at the chromosome level using Nanopore sequencing and Hi-C technologies, whereas *Meretrix* sp. MT1 and *Meretrix lamarckii* were assembled as scaffold-level assemblies. The chromosome-level genome of *Meretrix* sp. MF1 consists of 36 contigs, including 19 chromosomes and 17 scaffolds, with a total length of 883.3 Mb and a scaffold N50 of 46.87 Mb. Notably, the genome of *Meretrix* sp. MF1, a putative novel species, exhibits an Average Nucleotide Identity (ANI) of 94.33% with its closest relative, *Meretrix lamarckii*. These genomic resources not only provide a crucial foundation for genetic research on Meretrix but also contribute to the development of effective conservation strategies for its sustainable management.
