## Supplementary_tables for "A high-quality chromosome-level genome of an undescribed *Meretrix* species using Nanopore and Hi-C technologies"

### Sheet: Table legends
Table S1. Statistics of gene structure and functional annotation of Meretrix.
Table S2. Average Nucleotide Identity (ANI) analysis of four Meretrix species.
Table S3. The download link of 11 species that used for phylogenetic tree
Table S4. Assembly completeness and accuracy statistics evaluated by Merqury (k-mer = 17)
Table S5. Illumina read mapping rates and genome coverage analysis of Meretrix

### Sheet: Table S1
Table S1. Statistics of gene structure and functional annotation of Meretrix.
Gene structure Annotation	M. sp. MF1	M. sp. MT1	M. lamarckii JML1
Number of gene (braker)	45263	50420	51779
Number of transcript (braker)	49050	54445	55887
Number of transcript (supported)	32329	33548	36784
Number of transcript (TEsorted)	30417	30962	34859
Gene function Annotation	Number (Percent)	Number (Percent)	Number (Percent)
eggNOG	15,886 (52.23%)	16,053 (51.85%)	17,581 (50.44%)
GO	11,323 (37.23%)	11,312 (36.54%)	12,690 (36.40%)
KEGG	11,340 (37.28%)	11,339 (36.62%)	12,737 (36.54%)
Interpro	24,731 (81.31%)	25,101 (81.07%)	26,734 (76.72%)
Panther	22,764 (74.84%)	22,986 (74.24%)	24,173 (69.35%)
PFAM	21,785 (71.62%)	21,964 (70.94%)	22,899 (65.69%)
Annotated	25,531(83.94%)	25,916 (83.70%)	27,886 (80.00%)
Unanotated	4,886 (16.06%)	5,046 (16.30%)	3,076 (20.00%)

### Sheet: Table S2
Table S2. Average Nucleotide Identity (ANI) analysis of four Meretrix species.
Species	M. sp. MF1	M. lamarckii JML1	M. petechialis	M. sp. MT1
M. sp. MF1	-	94.33	82.88	82.83
M. lamarckii JML1	94.33	-	82.92	82.93
M. petechialis	82.88	82.92	-	95.56
M. sp. MT1	82.83	82.93	95.56	-

### Sheet: Table S3
Table S3. The download link of 11 species that used for phylogenetic tree
Species	NCBI RefSeq assembly
Callista chione	GCA_964377925.1
Cyclina sinensis	GCA_012932295.1
Mercenaria mercenaria	GCF_021730395.1
Meretrix lamarckii JML	JBMGNN000000000.1
Meretrix petechialis	GCA_046203225.1
Meretrix sp. MF1	JBMGNL000000000.1
Meretrix sp. MT1	JBMGNM000000000.1
Mysia undata	GCA_964106805.1
Ruditapes philippinarum	GCF_026571515.1
Saxidomus purpurata	GCA_022818135.2
Venus verrucosa	GCA_964200665.2

### Sheet: Table S4
Table S4. Assembly completeness and accuracy statistics evaluated by Merqury (k-mer = 17)
Species	Quality value (QV)	Error rate	Completeness (%)
M. sp. MF1	49.74	1.06e-05	97.62
M. sp. MT1	43.8	4.17e-05	96.92
M. lamarckii JML1	43.5	4.47e-05	97.02

### Sheet: Table S5
Table S5. Illumina read mapping rates and genome coverage analysis of Meretrix
Species	Mapping Rate (%)	Genome Coverage (%)
M. sp. MF1	99.72	98.25
M. sp. MT1	98.14	98.13
M. lamarckii JML1	99.39	96.87
